# Super-enhancer profiling reveals ThPOK/ZBTB7B, a CD4^+^ cell lineage commitment factor, as a master regulator that restricts breast cancer cells to a luminal non-migratory phenotype

**DOI:** 10.1101/2024.09.21.614267

**Authors:** Camila D Arcuschin, Kamin Kahrizi, Rosalyn W Sayaman, Carolina DiBenedetto, Yizhuo Shen, Pedro J Salaberry, Ons Zakroui, Cecilia Schwarzer, Alessandro Scapozza, Paola Betancur, Julie D Saba, Jean-Philippe Coppé, Mary-Helen Barcellos-Hoff, Dietmar Kappes, Laura van ‘t Veer, Ignacio E Schor, Denise P Muñoz

## Abstract

Despite efforts to understand breast cancer biology, metastatic disease remains a clinical challenge. Identifying suppressors of breast cancer progression and mechanisms of transition to more invasive phenotypes could provide game changing therapeutic opportunities. Transcriptional deregulation is central to all malignancies, highlighted by the extensive reprogramming of regulatory elements that underlie oncogenic programs. Among these, super-enhancers (SEs) stand out due to their enrichment in genes controlling cancer hallmarks. To reveal novel breast cancer dependencies, we integrated the analysis of the SE landscape with master regulator activity inference for a series of breast cancer cell lines. As a result, we identified **T**-**h**elper-inducing Poxviruses and Zinc-finger (**PO**Z)/**K**rüppel-like factor (ThPOK, *ZBTB7B*), a CD4^+^ cell lineage commitment factor, as a breast cancer master regulator that is recurrently associated with a SE. ThPOK expression is highest in luminal breast cancer but is significantly reduced in the basal subtype. Manipulation of ThPOK levels in cell lines shows that its repressive function restricts breast cancer cells to an epithelial phenotype by suppressing the expression of genes involved in the epithelial-mesenchymal transition (EMT), WNT/β-catenin target genes, and the pro-metastatic TGFβ pathway. Our study reveals ThPOK as a master transcription factor that restricts the acquisition of metastatic features in breast cancer cells.
