## Supplementary Table 1 for "Super-enhancer profiling reveals ThPOK/ZBTB7B, a CD4^+^ cell lineage commitment factor, as a master regulator that restricts breast cancer cells to a luminal non-migratory phenotype"

Supplementary Table 1 (regarding data used for Figures 1 and 2)
Datasets from this study: Samples from breast cancer cell lines derived from primary tumors
Cells	Sample	ID	Included after QC	Subtype
HCC1569	Input		yes	Her2 (+)
HCC1569	H3K27ac		yes
BT483	Input		yes	Luminal
BT483	H3K27ac		yes
BT474	Input		yes	Her2 (+)
BT474	H3K27ac		yes
HS578T	Input		yes	TNBC
HS578T	H3K27ac		yes
MCF10A	Input		no	normal
MCF10A	H3K27ac		no
HCC38	Input		no	TNBC
HCC38	H3K27ac		no
BT20	Input		no	TNBC
BT20	H3K27ac		no
Public databases
Cells	Sample	ID	Author	Reference	Included after QC	Subtype
MDA-MB-468	Input	SRR1769372	Young	1	yes	TNBC
MDA-MB-468	H3K27ac	SRR1769371	Young	1	yes
ZR75.1	Input	SRR1769378	Young	1	yes	Luminal
ZR75.1	H3K27ac	SRR1769373	Young	1	yes
T47D	Input	SRR1769374	Young	1	no
T47D	H3K27ac	SRR1769375	Young	1	no
BT549	Input	SRR1769376	Young	1	yes	TNBC
BT549	H3K27ac	SRR1769377	Young	1	yes
HCC1954	input	SRR201981	Ren	2	no
HCC1954	input	SRR201982	Ren	2	no
HCC1954	H3K27ac_rep1	SRR201971	Ren	2	no
HCC1954	H3K27ac_rep2	SRR201972	Ren	2	no
HCC1954	H3K27ac_rep3	SRR201973	Ren	2	no
HCC1954	input	SRR3178322	Massague	3	yes	Her2 (+)
HCC1954	H3K27ac	SRR3178326	Massague	3	yes
HMEC	input	SRR094273	Bernstein	ENCODE	no
HMEC	input	SRR094274	Bernstein	ENCODE	no
HMEC	H3K27ac	SRR094257	Bernstein	ENCODE	no
HMEC	H3K27ac	SRR094258	Bernstein	ENCODE	no
MCF7	input_rep1	SRR4235750	Bernstein	ENCODE	no
MCF7	input_rep2	SRR4235751	Bernstein	ENCODE	no
MCF7	input_rep3	SRR5377189	Bernstein	ENCODE	yes	Luminal
MCF7	input_rep4	SRR5377190	Bernstein	ENCODE	yes
MCF7	H3K27ac_rep1	SRR5339249	Bernstein	ENCODE	yes
MCF7	H3K27ac_rep2	SRR5339250	Bernstein	ENCODE	no
MCF7	H3K27ac_rep3	SRR5339251	Bernstein	ENCODE	no
CAL51	input	SRR2035173	Polyak	4	yes	TNBC
CAL51	H3K27ac	SRR2035161	Polyak	4	yes
MCF7	input	SRR2035175	Polyak	4	no
MCF7	H3K27ac	SRR2035163	Polyak	4	no
MDAMB231	input	SRR2035176	Polyak	4	no
MDAMB231	H3K27ac	SRR2035164	Polyak	4	no
SUM149	input	SRR2141994	Polyak	7	yes	TNBC
SUM149	H3K27ac	SRR2141992	Polyak	7	yes
SUM159	input	SRR1692389	Polyak	7	no
SUM159	H3K27ac	SRR1692391	Polyak	7	no
T47D	input	SRR2035182	Polyak	4	yes	Luminal
T47D	H3K27ac	SRR2035171	Polyak	4	yes
ZR75.1	input	SRR2035183	Polyak	4	no
ZR75.1	H3K27ac	SRR2035172	Polyak	4	no
HMEC	input	SRR1282217	Statham	5	yes	Normal
HMEC	H3K27ac	SRR1282212	Statham	5	yes
MCF7	input	SRR1282223	Statham	5	no
MCF7	H3K27ac	SRR1282218	Statham	5	no
MCF7	input	SRR3180010	Platt	10	no
MCF7	H3K27ac_rep1	SRR3180002	Platt	10	no
MCF7	H3K27ac_rep2	SRR3180003	Platt	10	no
MDAMB231	input_rep1	SRR2171317	Wade	6	yes	TNBC
MDAMB231	input_rep2	SRR2171318	Wade	6	yes
MDAMB231	H3K27ac_rep1	SRR2171311	Wade	6	yes
MDAMB231	H3K27ac_rep2	SRR2171312	Wade	6	yes
SUM159	input	SRR4299704	Johnson	8	yes	TNBC
SUM159	H3K27ac	SRR4299692	Johnson	8	yes
T47D	input_rep1	SRR1645872	Li	11	no
T47D	input_rep2	SRR1645873	Li	11	no
T47D	H3K27ac	SRR1645867	Li	11	no
ZR75.30	input	SRR2126431	Shi	9	yes	Her2 (+)
ZR75.30	H3K27ac_rep1	SRR2126427	Shi	9	no
ZR75.30	H3K27ac_rep2	SRR3090760	Shi	9	yes
MCF7	input_rep1	SRR504936	Farnham	ENCODE	no
MCF7	input_rep2	SRR504937	Farnham	ENCODE	no
MCF7	H3K27ac_rep1	SRR504925	Farnham	ENCODE	no
MCF7	H3K27ac_rep2	SRR504926	Farnham	ENCODE	no
MCF10A	input	SRR3578184	Rhie	12	yes	Non-transformed
MCF10A	H3K27ac_rep1	SRR3578182	Rhie	12	yes
1- Wang, Y., T. Zhang, N. Kwiatkowski, B. J. Abraham, T. I. Lee, S. Xie, H. Yuzugullu, T. Von, H. Li, Z. Lin, D. G. Stover, E. Lim, Z. C. Wang, J. D. Iglehart, R. A. Young, N. S. Gray and J. J. Zhao (2015). "CDK7-dependent transcriptional addiction in triple-negative breast cancer." Cell 163(1): 174-186.
2- Hon, G. C., R. D. Hawkins, O. L. Caballero, C. Lo, R. Lister, M. Pelizzola, A. Valsesia, Z. Ye, S. Kuan, L. E. Edsall, A. A. Camargo, B. J. Stevenson, J. R. Ecker, V. Bafna, R. L. Strausberg, A. J. Simpson and B. Ren (2012). "Global DNA hypomethylation coupled to repressive chromatin domain formation and gene silencing in breast cancer." Genome Res 22(2): 246-258.
3- Wang, Y., T. Zhang, N. Kwiatkowski, B. J. Abraham, T. I. Lee, S. Xie, H. Yuzugullu, T. Von, H. Li, Z. Lin, D. G. Stover, E. Lim, Z. C. Wang, J. D. Iglehart, R. A. Young, N. S. Gray and J. J. Zhao (2015). "CDK7-dependent transcriptional addiction in triple-negative breast cancer." Cell 163(1): 174-186.
4- Su, Y., A. Subedee, N. Bloushtain-Qimron, V. Savova, M. Krzystanek, L. Li, A. Marusyk, D. P. Tabassum, A. Zak, M. J. Flacker, M. Li, J. J. Lin, S. Sukumar, H. Suzuki, H. Long, Z. Szallasi, A. Gimelbrant, R. Maruyama and K. Polyak (2015). "Somatic Cell Fusions Reveal Extensive Heterogeneity in Basal-like Breast Cancer." Cell Rep 11(10): 1549-1563.
5- Taberlay, P. C., A. L. Statham, T. K. Kelly, S. J. Clark and P. A. Jones (2014). "Reconfiguration of nucleosome-depleted regions at distal regulatory elements accompanies DNA methylation of enhancers and insulators in cancer." Genome Res 24(9): 1421-1432.
6- Takaku, M., S. A. Grimm, T. Shimbo, L. Perera, R. Menafra, H. G. Stunnenberg, T. K. Archer, S. Machida, H. Kurumizaka and P. A. Wade (2016). "GATA3-dependent cellular reprogramming requires activation-domain dependent recruitment of a chromatin remodeler." Genome Biol 17: 36.
7- Shu, S., C. Y. Lin, H. H. He, R. M. Witwicki, D. P. Tabassum, J. M. Roberts, M. Janiszewska, S. J. Huh, Y. Liang, J. Ryan, E. Doherty, H. Mohammed, H. Guo, D. G. Stover, M. B. Ekram, J. Brown, C. D'Santos, I. E. Krop, D. Dillon, M. McKeown, C. Ott, J. Qi, M. Ni, P. K. Rao, M. Duarte, S. Y. Wu, C. M. Chiang, L. Anders, R. A. Young, E. Winer, A. Letai, W. T. Barry, J. S. Carroll, H. Long, M. Bro…
8- Zawistowski, J. S., S. M. Bevill, D. R. Goulet, T. J. Stuhlmiller, A. S. Beltran, J. F. Olivares-Quintero, D. Singh, N. Sciaky, J. S. Parker, N. U. Rashid, X. Chen, J. S. Duncan, M. C. Whittle, S. P. Angus, S. H. Velarde, B. T. Golitz, X. He, C. Santos, D. B. Darr, K. Gallagher, L. M. Graves, C. M. Perou, L. A. Carey, H. S. Earp and G. L. Johnson (2017). "Enhancer Remodeling during Adaptive By…
9- Shen, H., W. Xu, R. Guo, B. Rong, L. Gu, Z. Wang, C. He, L. Zheng, X. Hu, Z. Hu, Z. M. Shao, P. Yang, F. Wu, Y. G. Shi, Y. Shi and F. Lan (2016). "Suppression of Enhancer Overactivation by a RACK7-Histone Demethylase Complex." Cell 165(2): 331-342.
10- Platt, J. L., R. Salama, J. Smythies, H. Choudhry, J. O. Davies, J. R. Hughes, P. J. Ratcliffe and D. R. Mole (2016). "Capture-C reveals preformed chromatin interactions between HIF-binding sites and distant promoters." EMBO Rep 17(10): 1410-1421.
11- Zhang, G., Y. Zhao, Y. Liu, L. P. Kao, X. Wang, B. Skerry and Z. Li (2016). "FOXA1 defines cancer cell specificity." Sci Adv 2(3): e1501473.
12- Rhie, S. K., Y. Guo, Y. G. Tak, L. Yao, H. Shen, G. A. Coetzee, P. W. Laird and P. J. Farnham (2016). "Identification of activated enhancers and linked transcription factors in breast, prostate, and kidney tumors by tracing enhancer networks using epigenetic traits." Epigenetics Chromatin 9: 50.
