## Supplementary Table 4 for "Super-enhancer profiling reveals ThPOK/ZBTB7B, a CD4^+^ cell lineage commitment factor, as a master regulator that restricts breast cancer cells to a luminal non-migratory phenotype"

Supplementary Table 4
Ontology	ID	Desc	Rank	HyperP	HyperBonfP	HyperFdrQ	RegionFoldEnrich	ExpFgRegions	FgRegionsHit	BgRegionsHit	FgSetTermCov	TermCov	NumFgGenesHit	NumBgGenesHit	TotalGenes
GO Biological Process	GO:2000113	negative regulation of cellular macromolecule biosynthetic process	1	1.90E-07	0.002496246	0.002496246	2.066606	22.74261	47	1068	0.3730159	0.04400749	56	650	1348
GO Biological Process	GO:0010558	negative regulation of macromolecule biosynthetic process	2	2.01E-07	0.002647189	0.001323594	2.038061	23.5518	48	1106	0.3809524	0.04339964	57	676	1432
GO Biological Process	GO:0051172	negative regulation of nitrogen compound metabolic process	3	3.20E-07	0.004211106	0.001403702	1.98538	24.68041	49	1159	0.3888889	0.04227783	58	716	1557
GO Biological Process	GO:0051252	regulation of RNA metabolic process	4	4.81E-07	0.006326474	0.001581619	1.564658	48.57293	76	2281	0.6031746	0.03331872	89	1575	3805
GO Biological Process	GO:0006342	chromatin silencing	5	4.92E-07	0.006462834	0.001292567	10.73379	0.7453101	8	35	0.06349206	0.2285714	16	45	96
GO Biological Process	GO:0010629	negative regulation of gene expression	6	5.08E-07	0.006678415	0.001113069	1.95668	25.04242	49	1176	0.3888889	0.04166667	58	717	1484
GO Biological Process	GO:0051253	negative regulation of RNA metabolic process	7	5.22E-07	0.006861881	9.80E-04	2.074552	21.2094	44	996	0.3492063	0.04417671	52	611	1256
GO Biological Process	GO:0031327	negative regulation of cellular biosynthetic process	8	7.37E-07	0.009689789	0.001211224	1.954983	24.55264	48	1153	0.3809524	0.04163053	57	700	1513
GO Biological Process	GO:0051171	regulation of nitrogen compound metabolic process	9	7.58E-07	0.009965019	0.001107224	1.492537	54.94	82	2580	0.6507937	0.03178295	98	1821	4477
GO Biological Process	GO:0009890	negative regulation of biosynthetic process	10	8.42E-07	0.01106427	0.001106427	1.946542	24.65912	48	1158	0.3809524	0.04145078	58	705	1534
GO Biological Process	GO:0045934	negative regulation of nucleobase-containing compound metabolic process	11	1.03E-06	0.01359075	0.001235522	2.00115	22.48707	45	1056	0.3571429	0.04261364	53	659	1415
GO Biological Process	GO:1903507	negative regulation of nucleic acid-templated transcription	12	1.37E-06	0.01805885	0.001504904	2.056656	20.4215	42	959	0.3333333	0.04379562	50	583	1191
GO Biological Process	GO:1902679	negative regulation of RNA biosynthetic process	13	1.63E-06	0.02139241	0.00164557	2.043869	20.54926	42	965	0.3333333	0.04352332	50	588	1207
GO Biological Process	GO:0016458	gene silencing	14	1.66E-06	0.02188583	0.001563274	6.006552	1.831333	11	86	0.08730159	0.127907	19	77	179
GO Biological Process	GO:0019219	regulation of nucleobase-containing compound metabolic process	15	2.07E-06	0.02715179	0.001810119	1.497508	52.08653	78	2446	0.6190476	0.0318888	93	1709	4201
GO Biological Process	GO:0051276	chromosome organization	16	2.07E-06	0.02726036	0.001703773	3.418567	5.557884	19	261	0.1507937	0.07279693	24	207	575
GO Biological Process	GO:0045892	negative regulation of transcription, DNA-templated	17	2.44E-06	0.03201249	0.001883088	2.03959	20.10208	41	944	0.3253968	0.0434322	49	571	1148
GO Biological Process	GO:0010605	negative regulation of macromolecule metabolic process	18	4.29E-06	0.05638404	0.003132447	1.672093	35.28511	59	1657	0.468254	0.03560652	67	1053	2366
GO Biological Process	GO:1903506	regulation of nucleic acid-templated transcription	19	4.54E-06	0.05974213	0.003144323	1.525786	47.18878	72	2216	0.5714286	0.03249097	85	1514	3658
GO Biological Process	GO:2001141	regulation of RNA biosynthetic process	20	4.99E-06	0.06563275	0.003281637	1.522352	47.29525	72	2221	0.5714286	0.03241783	85	1517	3676
GO Biological Process	GO:0031326	regulation of cellular biosynthetic process	21	6.20E-06	0.08145064	0.003878602	1.453709	54.34376	79	2552	0.6269841	0.03095611	95	1782	4371
GO Biological Process	GO:0045814	negative regulation of gene expression, epigenetic	22	6.25E-06	0.08215106	0.003734139	7.82672	1.02214	8	48	0.06349206	0.1666667	16	54	113
GO Biological Process	GO:0009893	positive regulation of metabolic process	23	6.34E-06	0.08330043	0.003621758	1.532505	45.67686	70	2145	0.5555556	0.03263403	77	1414	3192
GO Biological Process	GO:0000183	chromatin silencing at rDNA	24	6.94E-06	0.09125883	0.003802451	16.77154	0.298124	5	14	0.03968254	0.3571429	8	17	36
GO Biological Process	GO:0010556	regulation of macromolecule biosynthetic process	25	7.37E-06	0.09691635	0.003876654	1.464538	52.57631	77	2469	0.6111111	0.03118672	91	1713	4171
GO Biological Process	GO:0031323	regulation of cellular metabolic process	26	7.88E-06	0.1035447	0.00398249	1.337252	70.29339	94	3301	0.7460317	0.02847622	117	2419	5933
GO Biological Process	GO:0071824	protein-DNA complex subunit organization	27	9.16E-06	0.1203905	0.004458906	4.619048	2.597938	12	122	0.0952381	0.09836066	17	90	249
GO Biological Process	GO:0009889	regulation of biosynthetic process	28	1.03E-05	0.1358812	0.004852899	1.437375	54.9613	79	2581	0.6269841	0.03060829	96	1809	4441
GO Biological Process	GO:0050794	regulation of cellular process	29	1.15E-05	0.1512353	0.005215011	1.18006	99.14754	117	4656	0.9285714	0.02512887	160	3991	10412
GO Biological Process	GO:0048523	negative regulation of cellular process	30	1.28E-05	0.1681603	0.005605343	1.407951	58.24066	82	2735	0.6507937	0.02998172	100	1921	4412
GO Biological Process	GO:0048518	positive regulation of biological process	31	1.29E-05	0.1694576	0.005466374	1.345102	67.65286	91	3177	0.7222222	0.02864337	108	2301	5418
GO Biological Process	GO:0051173	positive regulation of nitrogen compound metabolic process	32	1.35E-05	0.1768335	0.005526047	1.739271	28.74768	50	1350	0.3968254	0.03703704	50	838	1865
GO Biological Process	GO:0090208	positive regulation of triglyceride metabolic process	33	1.46E-05	0.192399	0.005830274	14.6751	0.3407132	5	16	0.03968254	0.3125	4	8	19
GO Biological Process	GO:0033554	cellular response to stress	34	1.49E-05	0.1952415	0.005742397	1.900664	21.5714	41	1013	0.3253968	0.04047384	41	686	1590
GO Biological Process	GO:0010604	positive regulation of macromolecule metabolic process	35	1.50E-05	0.1974039	0.00564011	1.52735	43.86682	67	2060	0.531746	0.03252427	73	1342	3003
GO Biological Process	GO:2000112	regulation of cellular macromolecule biosynthetic process	36	1.74E-05	0.228649	0.006351361	1.451782	51.66064	75	2426	0.5952381	0.03091509	89	1675	4071
GO Biological Process	GO:0071103	DNA conformation change	37	1.76E-05	0.2313703	0.006253251	4.334799	2.768295	12	130	0.0952381	0.09230769	18	105	279
GO Biological Process	GO:0031324	negative regulation of cellular metabolic process	38	1.81E-05	0.2376381	0.006253633	1.614522	35.92395	58	1687	0.4603175	0.03438056	68	1069	2428
GO Biological Process	GO:0010468	regulation of gene expression	39	2.04E-05	0.268239	0.006877922	1.42304	54.81224	78	2574	0.6190476	0.03030303	94	1814	4393
GO Biological Process	GO:0006355	regulation of transcription, DNA-templated	40	2.06E-05	0.2709738	0.006774345	1.487431	47.06101	70	2210	0.5555556	0.03167421	83	1506	3636
GO Biological Process	GO:0006357	regulation of transcription from RNA polymerase II promoter	41	2.22E-05	0.2917701	0.007116344	1.680617	30.94102	52	1453	0.4126984	0.03578802	53	905	1963
GO Biological Process	GO:0061621	canonical glycolysis	42	2.27E-05	0.2990006	0.007119063	20.87125	0.1916512	4	9	0.03174603	0.4444444	4	8	25
GO Biological Process	GO:0061620	glycolytic process through glucose-6-phosphate	42	2.27E-05	0.2990006	0.007119063	20.87125	0.1916512	4	9	0.03174603	0.4444444	4	8	26
GO Biological Process	GO:0045815	positive regulation of gene expression, epigenetic	44	2.86E-05	0.3762834	0.008551895	7.644703	0.9156667	7	43	0.05555556	0.1627907	10	39	82
GO Biological Process	GO:0048519	negative regulation of biological process	45	2.93E-05	0.3853143	0.008562539	1.369201	61.34967	84	2881	0.6666667	0.02915654	103	2042	4725
GO Biological Process	GO:0010628	positive regulation of gene expression	46	3.24E-05	0.4258813	0.009258289	1.716752	27.95978	48	1313	0.3809524	0.0365575	51	823	1798
GO Biological Process	GO:0080090	regulation of primary metabolic process	47	3.28E-05	0.4309296	0.009168716	1.315175	69.95268	92	3285	0.7301587	0.02800609	114	2413	5944
GO Biological Process	GO:0045935	positive regulation of nucleobase-containing compound metabolic process	48	3.38E-05	0.4445444	0.009261343	1.72973	27.17188	47	1276	0.3730159	0.03683386	47	785	1751
GO Biological Process	GO:0043066	negative regulation of apoptotic process	49	4.26E-05	0.5596649	0.01142173	2.154825	13.45817	29	632	0.2301587	0.04588608	29	381	837
GO Biological Process	GO:0034728	nucleosome organization	50	4.38E-05	0.5760895	0.01152179	5.283036	1.703566	9	80	0.07142857	0.1125	15	65	170
GO Biological Process	GO:0048522	positive regulation of cellular process	51	4.47E-05	0.5878851	0.01152716	1.350347	62.94676	85	2956	0.6746032	0.02875507	98	2104	4905
GO Biological Process	GO:0009892	negative regulation of metabolic process	52	4.55E-05	0.5977135	0.01149449	1.558301	37.86175	59	1778	0.468254	0.03318335	70	1133	2571
GO Biological Process	GO:0034248	regulation of cellular amide metabolic process	53	5.08E-05	0.667863	0.01260119	2.736951	6.942031	19	326	0.1507937	0.05828221	23	204	458
GO Biological Process	GO:0008630	intrinsic apoptotic signaling pathway in response to DNA damage	54	5.21E-05	0.6842706	0.01267168	6.99409	1.000845	7	47	0.05555556	0.1489362	7	32	71
GO Biological Process	GO:0010867	positive regulation of triglyceride biosynthetic process	55	5.76E-05	0.7575379	0.01377342	17.07648	0.2342403	4	11	0.03174603	0.3636364	3	5	11
GO Biological Process	GO:0006007	glucose catabolic process	55	5.76E-05	0.7575379	0.01377342	17.07648	0.2342403	4	11	0.03174603	0.3636364	4	10	29
GO Biological Process	GO:0045652	regulation of megakaryocyte differentiation	57	5.99E-05	0.7870715	0.01380827	6.84838	1.02214	7	48	0.05555556	0.1458333	10	37	75
GO Biological Process	GO:0043069	negative regulation of programmed cell death	58	6.20E-05	0.8153636	0.01405799	2.111394	13.735	29	645	0.2301587	0.04496124	29	390	849
GO Biological Process	GO:0000122	negative regulation of transcription from RNA polymerase II promoter	59	6.35E-05	0.8346921	0.01414732	2.038893	15.20433	31	714	0.2460317	0.04341737	31	405	793
GO Biological Process	GO:0019222	regulation of metabolic process	60	6.57E-05	0.8631831	0.01438639	1.286209	73.08298	94	3432	0.7460317	0.02738928	119	2564	6289
GO Biological Process	GO:0060255	regulation of macromolecule metabolic process	61	6.80E-05	0.8942437	0.01465973	1.302465	69.8675	91	3281	0.7222222	0.02773545	112	2418	5896
GO Biological Process	GO:0006139	nucleobase-containing compound metabolic process	62	7.73E-05	1	0.01639816	1.421245	50.65979	72	2379	0.5714286	0.03026482	79	1761	4526
GO Biological Process	GO:0046939	nucleotide phosphorylation	63	7.96E-05	1	0.0166147	10.6728	0.4684806	5	22	0.03968254	0.2272727	5	17	61
GO Biological Process	GO:0006996	organelle organization	64	8.29E-05	1	0.01701861	1.618227	31.51597	51	1480	0.4047619	0.03445946	62	1118	2819
GO Biological Process	GO:1901532	regulation of hematopoietic progenitor cell differentiation	65	8.57E-05	1	0.01733362	5.524743	1.448031	8	68	0.06349206	0.1176471	11	49	113
GO Biological Process	GO:0050789	regulation of biological process	66	1.01E-04	1	0.02018391	1.150169	101.7242	117	4777	0.9285714	0.02449236	164	4166	10964
GO Biological Process	GO:0006333	chromatin assembly or disassembly	67	1.12E-04	1	0.02189245	4.696032	1.916512	9	90	0.07142857	0.1	15	71	176
GO Biological Process	GO:0006974	cellular response to DNA damage stimulus	68	1.17E-04	1	0.02256656	2.358737	9.327024	22	438	0.1746032	0.05022831	22	300	739
GO Biological Process	GO:0006757	ATP generation from ADP	69	1.21E-04	1	0.02301192	14.44933	0.2768295	4	13	0.03174603	0.3076923	4	11	38
GO Biological Process	GO:0006096	glycolytic process	69	1.21E-04	1	0.02301192	14.44933	0.2768295	4	13	0.03174603	0.3076923	4	11	37
GO Biological Process	GO:0033043	regulation of organelle organization	71	1.23E-04	1	0.02285899	2.032611	14.26737	29	670	0.2301587	0.04328358	28	459	1079
GO Biological Process	GO:0045637	regulation of myeloid cell differentiation	72	1.33E-04	1	0.02433514	3.130688	4.471861	14	210	0.1111111	0.06666667	16	117	239
GO Biological Process	GO:0060548	negative regulation of cell death	73	1.39E-04	1	0.02494239	1.987037	15.09785	30	709	0.2380952	0.04231312	30	432	928
GO Biological Process	GO:0046483	heterocycle metabolic process	74	1.40E-04	1	0.02490569	1.398901	51.46899	72	2417	0.5714286	0.02978899	79	1806	4699
GO Biological Process	GO:0040029	regulation of gene expression, epigenetic	75	1.44E-04	1	0.02518401	3.770536	2.917357	11	137	0.08730159	0.08029197	19	115	249
GO Biological Process	GO:0006323	DNA packaging	76	1.44E-04	1	0.02491012	4.544547	1.980395	9	93	0.07142857	0.09677419	15	73	197
GO Biological Process	GO:0006950	response to stress	77	1.66E-04	1	0.02833791	1.495229	39.45885	59	1853	0.468254	0.03184026	69	1292	3265
GO Biological Process	GO:0006417	regulation of translation	78	1.85E-04	1	0.03116577	2.661085	6.388372	17	300	0.1349206	0.05666667	21	186	424
GO Biological Process	GO:0031497	chromatin assembly	79	1.90E-04	1	0.03155264	4.943191	1.618388	8	76	0.06349206	0.1052632	14	60	156
GO Biological Process	GO:1901360	organic cyclic compound metabolic process	80	1.90E-04	1	0.0312319	1.374086	53.85398	74	2529	0.5873016	0.02926058	82	1892	4940
GO Biological Process	GO:0010608	posttranscriptional regulation of gene expression	81	1.91E-04	1	0.03103588	2.478461	7.666047	19	360	0.1507937	0.05277778	24	237	554
GO Biological Process	GO:1903313	positive regulation of mRNA metabolic process	82	2.05E-04	1	0.03285604	5.667625	1.235085	7	58	0.05555556	0.1206897	7	28	52
GO Biological Process	GO:0046031	ADP metabolic process	83	2.23E-04	1	0.0353324	12.52275	0.3194186	4	15	0.03174603	0.2666667	4	13	43
GO Biological Process	GO:0046365	monosaccharide catabolic process	84	2.24E-04	1	0.03507368	8.696355	0.5749535	5	27	0.03968254	0.1851852	5	22	59
GO Biological Process	GO:0031328	positive regulation of cellular biosynthetic process	85	2.25E-04	1	0.03486833	1.63435	27.53389	45	1293	0.3571429	0.03480278	45	813	1813
GO Biological Process	GO:1902036	regulation of hematopoietic stem cell differentiation	86	2.28E-04	1	0.03492402	5.571563	1.25638	7	59	0.05555556	0.1186441	10	44	103
GO Biological Process	GO:0051254	positive regulation of RNA metabolic process	87	2.43E-04	1	0.03666088	1.688924	24.27582	41	1140	0.3253968	0.03596491	41	683	1487
GO Biological Process	GO:0035966	response to topologically incorrect protein	88	2.46E-04	1	0.03672738	3.849206	2.597938	10	122	0.07936508	0.08196721	11	85	182
GO Biological Process	GO:0006725	cellular aromatic compound metabolic process	89	2.56E-04	1	0.03775164	1.376127	52.32077	72	2457	0.5714286	0.02930403	79	1817	4734
GO Biological Process	GO:0006338	chromatin remodeling	90	2.63E-04	1	0.03839343	3.817912	2.619233	10	123	0.07936508	0.08130081	10	74	161
GO Biological Process	GO:0065007	biological regulation	91	2.66E-04	1	0.03843289	1.130881	104.3434	118	4900	0.9365079	0.02408163	166	4364	11581
GO Biological Process	GO:0006334	nucleosome assembly	92	2.82E-04	1	0.0403033	5.388889	1.298969	7	61	0.05555556	0.1147541	13	51	141
GO Biological Process	GO:0031325	positive regulation of cellular metabolic process	93	2.91E-04	1	0.04111282	1.442785	42.97245	62	2018	0.4920635	0.03072349	65	1301	2967
GO Biological Process	GO:0043488	regulation of mRNA stability	94	2.92E-04	1	0.04082729	4.143557	2.172047	9	102	0.07142857	0.08823529	10	64	151
GO Biological Process	GO:0006734	NADH metabolic process	95	2.93E-04	1	0.04048407	11.74008	0.3407132	4	16	0.03174603	0.25	4	12	35
GO Biological Process	GO:0061014	positive regulation of mRNA catabolic process	96	3.01E-04	1	0.04121687	6.40368	0.9369613	6	44	0.04761905	0.1363636	6	17	25
GO Biological Process	GO:1904837	beta-catenin-TCF complex assembly	97	3.19E-04	1	0.04318077	8.096606	0.6175427	5	29	0.03968254	0.1724138	5	23	43
GO Biological Process	GO:0043487	regulation of RNA stability	98	3.38E-04	1	0.04532531	4.063874	2.214636	9	104	0.07142857	0.08653846	10	66	160
GO Biological Process	GO:0009891	positive regulation of biosynthetic process	99	3.62E-04	1	0.04806189	1.602134	28.08754	45	1319	0.3571429	0.03411676	45	823	1842
GO Biological Process	GO:0051290	protein heterotetramerization	100	3.76E-04	1	0.04946925	11.04949	0.3620078	4	17	0.03174603	0.2352941	6	17	44
GO Biological Process	GO:0010866	regulation of triglyceride biosynthetic process	100	3.76E-04	1	0.04946925	11.04949	0.3620078	4	17	0.03174603	0.2352941	3	7	16
