## Supplementary Table 5 for "Super-enhancer profiling reveals ThPOK/ZBTB7B, a CD4^+^ cell lineage commitment factor, as a master regulator that restricts breast cancer cells to a luminal non-migratory phenotype"

Supplementary Table 5
RNA-Seq files
Cells
HCC1954	SRR2532344
Hs578T	SRR2532354
HCC1569	SRR2532340
SUM159	SRR2532382
HCC38	SRR2532350
SUM149	SRR2532381
T47D	SRR2532390
HMEC	SRR3192473
BT474	SRR2532320
BT483	SRR2532321
CAL51	SRR2532325
BT549	SRR2532322
MCF7	SRR2532362
MCF10A	SRR2532360
MDAMB231	SRR2532366
MDAMB468	SRR2532372
ZR751	SRR2532394
ZR7530	SRR2532395
BT20	SRR2532319
Source
Marcotte, R., A. Sayad, K. R. Brown, F. Sanchez-Garcia, J. Reimand, M. Haider, C. Virtanen, J. E. Bradner, G. D. Bader, G. B. Mills, D. Pe'er, J. Moffat and B. G. Neel (2016). "Functional Genomic Landscape of Human Breast Cancer Drivers, Vulnerabilities, and Resistance." Cell 164(1-2): 293-309.
